# Lamin B1 and LAP2β resist cytoskeletal force to maintain lamin A/C meshwork organization and preserve nuclear integrity

**DOI:** 10.1101/2025.02.16.636527

**Authors:** Yewande Alabi, Vasilisa Aksenova, Alexei Arnaoutov, Harold Marin, Mary Dasso, Abigail Buchwalter

## Abstract

The nuclear lamins are extremely long-lived proteins in most cell types. As a consequence, lamin function cannot be effectively dissected with temporal precision using standard knock-down approaches. Here, we apply the auxin-inducible degron (AID) system to rapidly deplete each lamin isoform within one cell cycle and reveal the immediate impacts of lamin loss on the nucleus. Surprisingly, neither acute lamin A/C (LA/C), lamin B1 (LB1), nor lamin B2 (LB2) depletion altered nuclear shape or induced nuclear blebbing, indicating that acute lamin loss is not sufficient to alter nuclear morphology. LB1 depletion is immediately followed by LA/C meshwork disorganization due to actin cytoskeletal forces on the lamina, yet neither LA/C nor LB1 depletion induced nuclear rupturing. We found that the abundant inner nuclear membrane protein LAP2β protects nuclear integrity in the absence of LB1, as depletion of both LB1 and LAP2β induced severe LA/C disorganization and frequent nuclear rupturing. Depolymerization of the actin cytoskeleton prevents nuclear rupture in LAP2β- and LB1-depleted nuclei. We conclude that both LB1 and LAP2β resist cytoskeletal force to maintain regular lamin A/C meshwork organization and preserve nuclear integrity.
