## Supplementary material for "Lamin B1 and LAP2β resist cytoskeletal force to maintain lamin A/C meshwork organization and preserve nuclear integrity": Table S4

### Sheet: gRNAs
gRNA sequences	Sequence
LMNA gRNA#5F	caccgCCCGCATCACCCGGCTGC
LMNA gRNA#5R	aaacGCAGCCGGGTGATGCGGGc
LMNA gRNA#6F	caccgATGGAGACCCCGTCCCAG
LMNA gRNA#6R	aaacCTGGGACGGGGTCTCCATc
LMNB1 gRNA#9F	caccgCGGGGGTCGCAGTCGCCA
LMNB1 gRNA#9R	aaacTGGCGACTGCGACCCCCGc
LMNB1 gRNA#6F	caccgCTGCGCGAGCTCAATGAC
LMNB1 gRNA#6F	aaacGTCATTGAGCTCGCGCAGc
LMNB2 gRNA#1F	caccgTCATTCAATCCGCGCCGC
LMNB2 gRNA#1R	aaacGCGGCGCGGATTGAATGAc
LMNB2 gRNA#6F	caccgAATGAGCCCGCCGAGCCC
LMNB2 gRNA#6R	aaacGGGCTCGGCGGGCTCATTc

### Sheet: Oligos for genotyping
Gene	Sequence	Annealing Temperature	Product Length
LMNA F_in	AGCAAGCCGAGAGCCAGC	62.7 C	322 bp
LMNA R_in	TTCAGACTCGGTGATGCGAAGG
LMNA F_out	GACTGTGGCTTGTTGCTTGG	60 C	1852 bp
LMNA R_out	GGGAGGGAAAAGGGGGATTG
LMNB1 F_in	TGTGCTGTAATCGAGCTCCC	59.7 C	546 bp
LMNB1 R_in	AGCACTCACTTGAGGAGCAG
LMNB1 F_out	GAATTTCCCTGAACCGCCGA	60 C	1810 bp
LMNB1 R_out	GATCAAGCTCCGCCTCTCTC
LMNB2 F_in	AAGCAACCCAACGCTGTTTC	60 C	900 bp
LMNB2 R_in	CAGCACCCCTCACTCAGAAG
LMNB2 F_out	ATGCAGAATGCCCATCCTCTCT	61.5 C	1583 bp
LMNB2 R_out	CTGGCCGAGTAGCACCTTTCA
